# A-to-I mRNA editing in a ferric siderophore receptor improves competition for iron in *Xanthomonas oryzae*

**DOI:** 10.1101/2020.12.03.409276

**Authors:** Wenhan Nie, Sai Wang, Jin Huang, Qin Xu, Peihong Wang, Yan Wu, Ayizekeranmu Yiming, Iftikhar Ahmad, Bo Zhu, Gongyou Chen

## Abstract

Adenosine-to-inosine (A-to-I) RNA editing, which is catalyzed by the adenosine deaminase RNA-specific family of enzymes, is a frequent post-transcriptional modification in metazoans. Research on A-to-I editing in bacteria is limited, and the importance is underestimated. In this study, we show that bacteria may use A-to-I editing as an alternative strategy to promote uptake of metabolic iron. The T408A editing event of *xfeA* in *Xanthomonas oryzae* pv. *oryzicola* (*Xoc*) senses extracytoplasmic iron and changes the hydrogen bonding network of ligand channel domains. The frequency of A-to-I RNA editing during iron-deficient conditions increased by 76.87%, which facilitated the passage of iron through the XfeA outer membrane channel. When bacteria were subjected to high iron concentrations, the percentage of A-to-I editing in *xfeA* decreased, which reduced iron transport via XfeA. Furthermore, A-to-I RNA editing increased expression of multiple genes in the chemotaxis pathway, including methyl-accepting chemotaxis proteins (MCPs) that sense concentrations of exogenous ferric enterobactin (Fe-Ent) at the cytoplasmic membrane. A-to-I RNA editing helps *Xoc* move towards an iron-rich environment and supports our contention that editing in *xfeA* facilitates entry of a ferric siderophore. Overall, our results reveal a new signaling mechanism that bacteria use to facilitate iron uptake and improve their competitiveness.
