## Supplementary material for "A-to-I mRNA editing in a ferric siderophore receptor improves competition for iron in *Xanthomonas oryzae*": Table S3 chemotaxis pathway.xlsx

### Sheet: Table S3
Table S3	Differentially regulated chemotaxis genes in Xoc T408A and T408silent identified by RNA-seq.
gene name	gene	FDR	AveExpr	P value	T408Silent1	T408Silent2	T408A1	T408A2	T408ASilent1 CPM	T408ASilent2 CPM	T408A1 CPM	T408A2 CPM	Fold-change
CheV	XOC_2387	5.06554e-14	7.91749	9.27508e-16	728	587	1265	1269	174.78	155.289	313.871	324.412	1.88234
CheW	XOC_1591	3.69427e-14	6.14029	6.60127e-16	188	172	405	351	45.135	45.502	100.488	89.731	2.04557
CheW	XOC_2049	3.16266e-09	5.94567	1.06748e-10	172	164	296	341	41.294	43.386	73.443	87.175	1.84717
CheW	XOC_2284	7.53913e-19	7.86623	6.48635e-21	632	507	1364	1215	151.732	134.126	338.435	310.608	2.21103
CheW	XOC_2306	2.14845e-13	7.66191	4.44077e-15	607	463	1058	1096	145.73	122.486	262.51	280.186	1.96846
CheA	XOC_1593	1.11221e-17	7.79385	1.12865e-19	543	563	1178	1244	130.364	148.94	292.285	318.021	2.13008
CheA	XOC_2303	2.6965e-14	10.0884	4.52094e-16	3042	2687	5851	5783	730.329	710.84	1451.75	1478.39	1.9808
CheA	XOC_2326	1.63449e-14	9.02835	2.66826e-16	1586	1392	2696	2643	380.77	368.25	668.93	675.667	1.74877
CheB	XOC_1588	9.84114e-08	7.48651	4.25516e-09	572	513	872	891	137.327	135.713	216.36	227.779	1.58433
CheB	XOC_2278	1.31383e-16	7.34211	1.50715e-18	447	384	895	854	107.317	101.586	222.067	218.32	2.0529
CheB/CheR	XOC_4001	0.646672	4.8259	0.422127	115	92	120	116	27.609	24.338	29.774	29.655	1.1127
CheR	XOC_1589	3.01591e-12	6.26433	6.85284e-14	203	205	422	386	48.737	54.232	104.706	98.679	1.92742
CheR	XOC_2280	1.87364e-22	7.75428	1.10391e-24	494	514	1191	1235	118.6	135.978	295.51	315.72	2.34086
CheD	XOC_2279	5.84944e-12	6.09291	1.38074e-13	191	173	341	374	45.856	45.767	84.609	95.611	1.91463
CheZ	XOC_2327	1.20142e-13	8.17115	2.41185e-15	903	759	1493	1433	216.794	200.792	370.442	366.338	1.71824
CheY	XOC_2304	1.15097e-10	6.88432	3.14847e-12	319	313	653	589	76.586	82.803	162.022	150.574	1.91255
CheY	XOC_2328	3.75599e-10	8.34254	1.14345e-11	989	902	1717	1557	237.441	238.622	426.021	398.038	1.68706
FliG	XOC_2351	2.43236e-10	7.67207	7.13665e-12	634	531	1010	1068	152.212	140.475	250.601	273.028	1.74144
FliM	XOC_2345	1.5644e-05	7.00148	1.01464e-06	419	370	602	641	100.594	97.883	149.368	163.868	1.5366
FliN	XOC_2344	0.67428	4.67003	0.451454	98	108	101	89	23.528	28.571	25.06	22.752	0.896904
MotA	XOC_2309	2.46829e-11	6.84374	6.20748e-13	326	274	582	641	78.267	72.486	144.406	163.868	1.98961
MotA	XOC_3964	0.00114447	6.65871	0.000127753	353	291	486	471	84.749	76.983	120.586	120.408	1.45055
MotB	XOC_2308	5.10727e-08	5.53257	2.08437e-09	96	129	239	264	23.048	34.127	59.301	67.49	2.16815
MotB	XOC_3965	0.000803563	7.09134	8.52576e-05	479	404	613	667	114.999	106.877	152.097	170.515	1.41514
