## Supplementary material for "A-to-I mRNA editing in a ferric siderophore receptor improves competition for iron in *Xanthomonas oryzae*": Table S4 A-to-I RNA editing of T408A and T408silent strain.xlsx

### Sheet: Table S4
Table S4. A-to-I RNA editing in Xoc T408A strain and T408silent mutant
T408A
Position	Coverage1	Coverage2	Edit_level1	Edit_level2	Gene_name	Product	Amino acid_change
376260	92	70	0.402174	0.285714	XOC_0373	transglycosylase associated protein	V70A
816218	1578	1392	0.0602028	0.0510057	nusB	transcription antitermination factor NusB	Y105C
1010471	4310	4173	0.0531323	0.0416966	rpoB	DNA-directed RNA polymerase, beta subunit	K1034E
1092001	494	585	0.423077	0.0666667	lpxH	UDP-2,3-diacylglucosamine hydrolase	Q161R
1790625	650	533	0.367692	0.272045	XOC_1812	hypothetical protein	N74D
2315320	1298	1111	0.211864	0.267327	XOC_2305	putative anti-sigma factor antagonist	H63R
2613297	283	302	0.0777385	0.0761589	XOC_2563	hypothetical protein	R362G
2928482	110	122	0.136364	0.237705	XOC_2867	hypothetical protein	T260A
3108435	271	232	0.129151	0.107759	parC	DNA topoisomerase IV, A subunit	Y239C
3348061	446	443	0.0986547	0.0316027	XOC_3271	antigen	Y33C
3793469	447	489	0.0961969	0.108384	argD	acetylornithine aminotransferase	Y161C
3587555	817	747	1	1	xfeA	ferric enterobactin receptor	T408A
T408silent
376260	89	85	0.337079	0.470588	XOC_0373	transglycosylase associated protein	V70A
816218	2022	1841	0.0598417	0.0575774	nusB	transcription antitermination factor NusB	Y105C
1010471	4642	4348	0.0678587	0.0650874	rpoB	DNA-directed RNA polymerase, beta subunit	K1034E
1790625	774	696	0.206718	0.198276	XOC_1812	hypothetical protein	N74D
1936362	924	863	0.0508658	0.0405562	secD	protein-export membrane protein SecD	Y201C
2315320	551	516	0.179673	0.149225	XOC_2305	putative anti-sigma factor antagonist	H63R
2815946	238	188	0.121849	0.111702	argH	argininosuccinate lyase	Y237C
2928482	74	90	0.22973	0.322222	XOC_2867	hypothetical protein	T260A
3108435	275	238	0.123636	0.121849	parC	DNA topoisomerase IV, A subunit	Y239C
3348061	418	408	0.0885167	0.117647	XOC_3271	antigen	Y33C
3793469	435	376	0.181609	0.125	argD	acetylornithine aminotransferase	Y161C
4784376	695	582	0.047482	0.0463918	XOC_4641	TonB-dependent outer membrane receptor	Y575C
3587555	944	855	0	0	xfeA	ferric enterobactin receptor	no change
