## Supplementary material for "A-to-I mRNA editing in a ferric siderophore receptor improves competition for iron in *Xanthomonas oryzae*": Table S5 Differentially expressed genes.xlsx

### Sheet: Table S5 Differentially express
Table S5 Differentially expressed genes of in Xoc T408A and T408silent strains using RNA-seq
gene	Gene	Product	Log2FoldChange	FDR	AveExpr	P value	T408Silent1	T408Silent2	T408A1	T408A2	T408Silent1 CPM	T408Silent2 CPM	T408A1 CPM	T408A2 CPM
XOC_1601	-	cysteine protease	2.43018	5.88e-71	7.17138	1.3e-74	189	163	964	982	45.375	43.121	239.187	251.043
XOC_0369	-	solute:Na+ symporter	3.38304	5.6e-70	6.57425	2.47e-73	83	47	684	704	19.927	12.434	169.714	179.973
XOC_1972	-	regulator of pathogenicity factors	-2.07227	3.16e-64	7.85737	2.09e-67	1581	1358	371	345	379.569	359.256	92.052	88.197
XOC_2889	hutU	urocanate hydratase	-1.81479	2.42e-63	9.23961	2.14e-66	3888	3494	1100	1052	933.438	924.33	272.931	268.938
XOC_0860	-	protease	1.80271	1.39e-62	8.86002	1.53e-65	865	757	3083	2721	207.671	200.263	764.952	695.608
XOC_1973	-	pts system fructose-specific eiibc component (eiibc-fru)	-1.69712	2.72e-57	8.47402	3.6e-60	2326	1941	643	704	558.43	513.487	159.541	179.973
XOC_2291	-	chemotaxis protein	1.43046	1.67e-48	8.59261	2.57e-51	865	771	2243	2279	207.671	203.966	556.532	582.613
XOC_4584	-	hypothetical protein	1.99109	3.48e-46	5.97508	6.14e-49	103	93	395	405	24.728	24.603	98.007	103.536
XOC_0367	-	hypothetical protein	2.17329	8.3e-38	6.46493	1.65e-40	147	103	639	516	35.292	27.248	158.548	131.912
XOC_4432	hpa1	harpin-like protein Hpa1 (XopA)	1.92658	3.72e-37	6.90361	8.21e-40	211	178	820	697	50.657	47.089	203.458	178.184
XOC_2294	-	chemotaxis protein	1.21915	1.19e-32	8.76783	2.88e-35	1061	989	2571	2329	254.727	261.638	637.915	595.395
XOC_3806	-	protease	-1.39186	1.19e-32	9.50421	3.15e-35	4507	3753	1650	1573	1082.05	992.847	409.397	402.128
XOC_0861	-	glyoxalase family protein	1.70668	6.23e-32	5.91024	1.79e-34	125	94	374	359	30.01	24.867	92.797	91.776
XOC_2293	-	chemotaxis protein	1.15057	1.06e-29	8.16942	3.29e-32	718	680	1585	1601	172.379	179.892	393.269	409.286
XOC_0366	acsA	acetate--CoA ligase	1.19853	3.72e-28	9.03065	1.23e-30	1365	1126	2880	2973	327.712	297.881	714.584	760.03
XOC_2282	-	methyl-accepting chemotaxis protein	1.39626	5.91e-28	10.0703	2.08e-30	2424	2215	6379	6150	581.958	585.973	1582.75	1572.21
XOC_2887	hutH	histidine ammonia-lyase	-1.28522	6.52e-28	9.59706	2.48e-30	4427	4176	1764	1859	1062.84	1104.75	437.683	475.242
XOC_2888	hutG	N-formylglutamate amidohydrolase	-1.38109	6.52e-28	7.69494	2.59e-30	1217	1127	432	491	292.18	298.145	107.188	125.521
XOC_1592	-	chemotaxis protein	1.04157	6.46e-26	8.51924	2.71e-28	996	883	2045	1922	239.121	233.596	507.404	491.348
XOC_0994	-	hypothetical protein	1.30013	7.5e-26	7.764	3.31e-28	522	460	1189	1290	125.323	121.692	295.014	329.781
XOC_2298	-	methyl-accepting chemotaxis protein	1.45105	4.7e-25	6.02	2.18e-27	148	122	364	393	35.532	32.275	90.315	100.468
XOC_3880	-	ATP-dependent RNA helicase	-1.05504	1.3e-24	8.1487	6.3e-27	1593	1410	768	714	382.45	373.012	190.556	182.53
XOC_2297	-	methyl-accepting chemotaxis protein	1.24506	5.42e-24	7.58505	2.75e-26	476	415	1057	1108	114.279	109.787	262.262	283.254
XOC_2573	EntD	enterobactin synthetase component D	0.277356	0.252803	5.44673	0.0946964	150	155	207	173	36.012	41.005	51.361	44.226	(not significant)
XOC_2574	0	linear gramicidin synthetase subunit C	1.16318	7.47e-23	9.67216	3.95e-25	2058	1888	4469	4597	494.088	499.466	1108.85	1175.2
XOC_2575	EntF	ATP-dependent serine activating enzyme	1.05944	1.15e-22	9.21891	6.34e-25	1585	1442	3189	3282	380.53	381.478	791.253	839.024
XOC_1170	-	hypothetical protein	-1.00502	1.87e-22	8.69994	1.12e-24	2242	2105	1179	1045	538.263	556.873	292.533	267.148
XOC_2280	-	chemotaxis protein methyltransferase 2	1.22704	1.87e-22	7.75428	1.1e-24	494	514	1191	1235	118.6	135.978	295.51	315.72
XOC_0851	-	peptidase	-1.26279	2.91e-22	7.65087	1.79e-24	1184	1039	519	431	284.257	274.865	128.774	110.183
XOC_0813	ribE	riboflavin synthase subunit alpha	-1.3385	1.47e-21	9.62785	9.76e-24	4778	4122	2031	1578	1147.11	1090.47	503.931	403.406
XOC_4420	-	putative signal protein with GGDEF domain	1.15272	3.01e-21	7.84969	2.06e-23	570	548	1235	1317	136.847	144.972	306.428	336.683
XOC_2289	-	methyl-accepting chemotaxis protein	1.06115	4.8e-21	9.35972	3.39e-23	1771	1566	3723	3418	425.185	414.282	923.749	873.792
XOC_3386	-	citrate-dependent iron transporter	1.18497	5.92e-21	7.70423	4.31e-23	508	487	1238	1086	121.962	128.835	307.172	277.63
XOC_4324	-	ankyrin AnkB	1.22097	1.28e-19	6.26727	9.85e-22	175	184	429	431	42.014	48.677	106.443	110.183
XOC_2283	-	hypothetical protein	1.08269	1.78e-19	8.35349	1.42e-21	861	781	1886	1683	206.71	206.612	467.953	430.249
XOC_0549	rpsU	30S ribosomal protein S21	-1.24824	2.59e-19	8.88033	2.11e-21	2573	2613	1291	956	617.73	691.263	320.322	244.396
XOC_3808	xadA	Xanthomonas adhesin-like protein A	-1.20334	3.86e-19	10.2671	3.23e-21	7105	6372	2964	3037	1705.78	1685.7	735.426	776.391
XOC_2284	-	chemotaxis signal transduction protein	1.14472	7.54e-19	7.86623	6.49e-21	632	507	1364	1215	151.732	134.126	338.435	310.608
XOC_1590	-	two-component system response regulatory protein with EAL domain	1.18384	7.85e-19	7.1597	6.92e-21	370	313	771	819	88.83	82.803	191.3	209.373
XOC_2329	-	RNA polymerase sigma factor	1.13505	9.29e-19	7.23086	8.4e-21	387	347	856	798	92.912	91.798	212.39	204.004
XOC_2884	hutC	histidine utilization repressor	-1.14438	1.86e-18	6.28227	1.72e-20	430	406	189	199	103.235	107.406	46.895	50.873
XOC_3439	hrpX	HrpX	1.0649	1.94e-18	8.08868	1.84e-20	756	624	1432	1524	181.502	165.078	355.307	389.602
XOC_1593	-	two-component system sensor protein	1.09091	1.11e-17	7.79385	1.13e-19	543	563	1178	1244	130.364	148.94	292.285	318.021
XOC_0327	-	hypothetical protein	-2.44184	2.18e-17	4.79215	2.31e-19	227	137	30	38	54.499	36.243	7.444	9.714
XOC_2286	-	chemotaxis protein	1.27325	2.57e-17	5.98851	2.78e-19	164	125	385	331	39.373	33.068	95.526	84.618
XOC_3415	rplS	50S ribosomal protein L19	-1.27001	4e-17	9.70171	4.41e-19	4792	4434	2260	1670	1150.47	1173	560.75	426.926
XOC_2278	-	two-component system response regulatory protein	1.03767	1.31e-16	7.34211	1.51e-18	447	384	895	854	107.317	101.586	222.067	218.32
XOC_2307	-	chromosome partioning protein	1.09011	1.33e-16	7.09337	1.55e-18	353	328	746	742	84.749	86.772	185.097	189.688
XOC_1005	prsA	ribose-phosphate pyrophosphokinase	-1.04057	1.44e-16	8.6167	1.72e-18	2163	1976	1176	890	519.297	522.746	291.789	227.523
XOC_1974	-	1-phosphofructokinase	-1.09662	5.66e-16	7.21981	7.5e-18	870	722	362	400	208.871	191.003	89.819	102.258
XOC_4433	-	hypothetical protein	1.13276	6.35e-16	6.11796	8.69e-18	176	162	411	350	42.254	42.857	101.977	89.475
XOC_3414	-	hypothetical protein	-1.31132	7.88e-16	6.73285	1.11e-17	660	528	272	218	158.454	139.681	67.489	55.73
XOC_0290	-	hypothetical protein	1.2454	2.59e-15	6.18865	3.89e-17	189	148	364	454	45.375	39.153	90.315	116.062
XOC_3922	-	hypothetical protein	-1.533	7.52e-15	5.3929	1.18e-16	226	258	83	89	54.258	68.253	20.594	22.752
XOC_1699	-	peptidyl-prolyl cis-trans isomerase	-1.114	1.49e-14	7.67631	2.4e-16	1176	1017	590	449	282.336	269.045	146.391	114.784
XOC_1557	tal2h'	truncated TAL effector protein Tal2h'	1.01565	2.62e-14	6.11415	4.33e-16	180	176	358	381	43.215	46.56	88.827	97.4
XOC_4434	hrcC	type III secretion outer membrane pore HrcC	1.26337	3e-14	11.2159	5.1e-16	5933	5051	13134	13868	1424.4	1336.23	3258.8	3545.27
XOC_0889	-	hypothetical protein	1.02308	3.63e-14	6.02128	6.4e-16	181	152	342	352	43.455	40.211	84.857	89.987
XOC_1591	-	chemotaxis protein	1.03251	3.69e-14	6.14029	6.6e-16	188	172	405	351	45.135	45.502	100.488	89.731
XOC_2374	-	flagellar protein	1.08024	6.01e-14	10.4595	1.11e-15	3773	3320	8077	7302	905.829	878.298	2004.06	1866.71
XOC_2299	-	hypothetical protein	1.11254	6.24e-14	6.72727	1.18e-15	269	253	604	555	64.582	66.931	149.864	141.882
XOC_0365	-	two-component system response regulator protein	1.18802	9.01e-14	6.57128	1.77e-15	223	228	512	544	53.538	60.317	127.037	139.07
XOC_1016	-	hypothetical protein	-6.62208	1.4e-13	7.35389	2.85e-15	2617	15	15	11	628.294	3.968	3.722	2.812
XOC_4156	-	3-dehydroquinate dehydratase	-1.02085	3.4e-13	6.20193	7.27e-15	430	341	210	179	103.235	90.211	52.105	45.76
XOC_3067	-	pili assembly chaperone	1.59413	7.51e-13	4.95632	1.64e-14	72	47	182	186	17.286	12.434	45.158	47.55
XOC_2305	-	putative anti-sigma factor antagonist	1.04469	7.88e-13	6.91664	1.74e-14	317	298	701	602	76.106	78.835	173.932	153.898
XOC_1861	rplT	50S ribosomal protein L20	-1.08171	1.19e-12	9.3196	2.65e-14	3505	3293	1930	1371	841.487	871.155	478.871	350.488
XOC_1841	-	30S ribosomal protein S6	-1.12432	1.2e-11	9.94189	2.9e-13	5403	5158	2907	2074	1297.16	1364.54	721.283	530.206
XOC_3921	atpB	ATP synthase F0 subunit A	-1.01159	5.07e-11	7.90733	1.34e-12	1286	1225	739	541	308.745	324.071	183.36	138.303
XOC_2370	-	hypothetical protein	1.0601	9.4e-11	5.68484	2.55e-12	150	109	267	286	36.012	28.836	66.248	73.114
XOC_0368	-	hypothetical protein	2.03137	1.55e-10	3.6227	4.35e-12	16	20	81	71	3.841	5.291	20.098	18.151
XOC_1275	-	hypothetical protein	1.30893	1.21e-09	5.13071	3.88e-11	77	78	221	174	18.486	20.635	54.834	44.482
XOC_1076	-	cell wall hydrolase superfamily	-1.5474	1.28e-09	4.28392	4.14e-11	122	101	37	41	29.29	26.719	9.18	10.481
XOC_3066	-	hypothetical protein	1.53762	2.7e-08	4.28231	1.01e-09	48	28	109	117	11.524	7.407	27.045	29.91
XOC_3550	-	hypothetical protein	-1.09736	3.8e-08	5.81614	1.51e-09	295	302	177	110	70.824	79.893	43.917	28.121
XOC_2749	-	GNAT family acetyltransferase	-1.02923	3.82e-08	5.5468	1.53e-09	240	247	108	137	57.62	65.343	26.797	35.023
XOC_4542	pcaD	3-oxoadipate enol-lactonase	1.0926	4.15e-08	5.26584	1.67e-09	109	81	197	218	26.169	21.428	48.88	55.73
XOC_2308	-	flagellar motor protein MotB	1.11646	5.11e-08	5.53257	2.08e-09	96	129	239	264	23.048	34.127	59.301	67.49
XOC_3232	-	TonB-dependent receptor plug domain protein	-1.17201	5.42e-08	13.2514	2.23e-09	54955	50933	24981	23258	13193.7	13474.2	6198.27	5945.77
XOC_2746	-	amino-acid acetyltransferase	-1.07542	8.14e-08	5.34421	3.45e-09	248	181	102	106	59.54	47.883	25.308	27.098
XOC_1595	-	stas domain, putative	1.28328	2.1e-07	4.78058	9.5e-09	71	52	173	134	17.046	13.756	42.925	34.256
XOC_1842	rpsR	30S ribosomal protein S18	-1.03165	3.46e-07	9.04237	1.63e-08	2932	2620	1761	1029	703.92	693.115	436.938	263.058
XOC_2360	-	acetyltransferase	1.01575	5.67e-07	5.11151	2.84e-08	84	92	187	179	20.167	24.338	46.398	45.76
XOC_1049	rpmD	50S ribosomal protein L30	-3.97115	1.16e-06	7.17407	5.96e-08	138	1919	75	65	33.131	507.667	18.609	16.617
XOC_2472	-	cation efflux system protein	-1.13085	1.18e-06	4.56365	6.05e-08	130	120	59	58	31.211	31.746	14.639	14.827
XOC_1466	-	DNA transport competence protein	-1.06228	1.63e-06	13.3366	8.6e-08	59437	50445	26694	27193	14269.7	13345.1	6623.3	6951.73
XOC_4259	-	nitrogen regulatory protein P-II	-1.0326	2.13e-06	5.06822	1.15e-07	182	167	101	74	43.695	44.179	25.06	18.918
XOC_2862	-	transposase	1.12304	2.63e-06	5.08195	1.47e-07	104	61	177	190	24.969	16.137	43.917	48.572
XOC_1024	-	hypothetical protein	-7.45775	3.51e-06	4.6786	1.97e-07	398	4	2	0	95.553	1.058	0.496	0
XOC_3372	-	beta-lactamase	-1.01827	4.82e-06	5.3344	2.8e-07	251	170	97	115	60.261	44.973	24.068	29.399
XOC_3129	-	2'-5' RNA ligase	-1.24826	4.84e-06	4.78985	2.83e-07	141	159	81	49	33.852	42.063	20.098	12.527
XOC_3436	-	hypothetical protein	-2.08906	1.1e-05	2.43807	6.77e-07	32	31	5	10	7.683	8.201	1.241	2.556
XOC_2847	-	transposase	1.55434	1.57e-05	3.06432	1.02e-06	14	17	50	44	3.361	4.497	12.406	11.248
XOC_0642	-	cellulase	-5.1641	1.81e-05	10.2247	1.22e-06	356	17117	276	247	85.469	4528.26	68.481	63.144
XOC_1949	-	hypothetical protein	-1.68915	3.43e-05	2.87064	2.46e-06	37	45	18	8	8.883	11.905	4.466	2.045
XOC_2292	-	hypothetical protein	1.16258	3.94e-05	4.37149	2.86e-06	40	57	107	117	9.603	15.079	26.549	29.91
XOC_4442	hrpB1	type III secretion protein HrpB1	1.70358	4.22e-05	2.98708	3.07e-06	10	17	35	56	2.401	4.497	8.684	14.316
XOC_3709	-	TonB-dependent receptor	1.02154	4.73e-05	14.3116	3.49e-06	55330	49943	111548	107668	13283.7	13212.3	27677.2	27524.7
XOC_0971	-	pyridine nucleotide transhydrogenase	1.97206	5.01e-05	7.0376	3.72e-06	208	207	1353	329	49.937	54.761	335.706	84.107
XOC_0307	-	hypothetical protein	-1.07196	5.32e-05	4.21632	4e-06	104	89	51	43	24.969	23.545	12.654	10.993
XOC_2471	-	cation efflux system protein	-1.13233	9.51e-05	4.01291	7.7e-06	85	84	34	45	20.407	22.222	8.436	11.504
XOC_1847	-	hypothetical protein	-1.02489	0.000198237	4.09357	1.73e-05	96	79	44	44	23.048	20.899	10.917	11.248
XOC_1175	fabG	3-oxoacyl-(acyl-carrier-protein) reductase	-1.1098	0.000286311	9.24234	2.58e-05	4691	1906	1677	1407	1126.22	504.228	416.096	359.691
XOC_1323	-	VGR-related protein	-1.08242	0.000342473	3.81202	3.16e-05	81	64	34	36	19.447	16.931	8.436	9.203
XOC_t011			-1.74149	0.000367068	2.35094	3.45e-05	30	26	10	7	7.202	6.878	2.481	1.79
XOC_2296	-	hypothetical protein	1.26331	0.000486844	3.63669	4.78e-05	37	18	58	77	8.883	4.762	14.391	19.685
XOC_1712	-	ISXac3 transposase, IS3 family	6.32025	0.000553389	0.816939	5.54e-05	0	0	12	8	0	0	2.977	2.045
XOC_1890	-	putative excinuclease subunit	-1.34111	0.000709306	2.77946	7.42e-05	38	34	15	14	9.123	8.995	3.722	3.579
XOC_4668	-	transposase	3.61315	0.00112662	1.25729	0.000125511	1	1	18	10	0.24	0.265	4.466	2.556
XOC_4430	hpa2	lysozyme-related protein Hpa2	1.36173	0.00128603	2.92807	0.000145256	17	14	30	52	4.081	3.704	7.444	13.293
XOC_4339	-	NAD-dependent epimerase-dehydratase	-1.02319	0.0014617	3.69167	0.000168581	67	64	27	39	16.085	16.931	6.699	9.97
XOC_2163	-	N-acetylmuramoyl-L-alanine amidase	1.36693	0.00192786	2.59469	0.000236889	10	14	32	32	2.401	3.704	7.94	8.181
XOC_3266	-	hypothetical protein	-1.03054	0.00230274	4.32737	0.000287399	91	115	66	38	21.847	30.423	16.376	9.714
XOC_3940	-	hypothetical protein	-1.1506	0.00295586	2.90615	0.000384724	39	37	21	14	9.363	9.788	5.211	3.579
XOC_2757	-	peptidase, S41 family	-1.11872	0.00327173	3.16291	0.000434499	39	52	18	25	9.363	13.756	4.466	6.391
XOC_4079	-	IS1114 transposase, IS5 family	2.42042	0.00358403	1.59409	0.000480717	4	2	21	13	0.96	0.529	5.211	3.323
XOC_1201	-	hypothetical protein	-1.36625	0.00403288	2.48797	0.000551597	25	33	12	11	6.002	8.73	2.977	2.812
XOC_2473	-	cation efflux system protein	-1.18534	0.00409097	2.89245	0.000562249	48	28	15	19	11.524	7.407	3.722	4.857
XOC_2894	-	transposase	-1.0851	0.00417885	3.17214	0.00057617	42	49	28	16	10.083	12.963	6.947	4.09
XOC_4296	-	integral membrane protein	-1.03185	0.00454974	3.07723	0.000639352	45	39	20	22	10.804	10.317	4.962	5.624
XOC_0670	-	methyl-accepting chemotaxis protein	1.22049	0.0051175	3.24685	0.000736071	21	21	69	32	5.042	5.556	17.12	8.181
XOC_1822	-	ABC transporter ATP-binding protein	-1.36276	0.00513205	2.36875	0.000739297	27	26	12	9	6.482	6.878	2.977	2.301
XOC_2532	-	hypothetical protein	-1.62324	0.00550324	2.27619	0.000806122	36	16	8	9	8.643	4.233	1.985	2.301
XOC_3015	-	isrso5-transposase protein	2.07305	0.00671992	1.84267	0.00100806	2	7	25	15	0.48	1.852	6.203	3.835
XOC_1380	-	hypothetical protein	-2.25863	0.00901023	1.43672	0.00144307	17	12	4	2	4.081	3.175	0.992	0.511
XOC_t025			5.47604	0.0143033	0.257897	0.00247066	0	0	4	7	0	0	0.992	1.79
XOC_3614	-	hypothetical protein	1.36795	0.015258	2.29587	0.00266843	5	14	24	27	1.2	3.704	5.955	6.902
XOC_2274	-	hypothetical protein	-1.02986	0.0166837	2.71093	0.00297752	36	28	19	13	8.643	7.407	4.714	3.323
XOC_3400	-	hypothetical protein	-1.56157	0.0178027	1.98739	0.00320987	26	15	5	9	6.242	3.968	1.241	2.301
XOC_4338	-	NAD-dependent epimerase-dehydratase	-1.43537	0.0182666	1.98797	0.00331241	22	18	8	7	5.282	4.762	1.985	1.79
XOC_1733	-	hypothetical protein	-1.24965	0.0189794	2.2962	0.00345841	26	23	14	7	6.242	6.085	3.474	1.79
XOC_3615	-	TonB-dependent receptor	-1.05713	0.0252695	2.64059	0.00486101	30	31	21	9	7.202	8.201	5.211	2.301
XOC_4630	-	N-carbamoyl-L-amino acid hydrolase	-1.08508	0.0266393	2.51912	0.00517742	27	29	18	9	6.482	7.672	4.466	2.301
XOC_0962	-	hypothetical protein	1.78974	0.0295344	1.5016	0.00590949	4	4	13	16	0.96	1.058	3.226	4.09
XOC_1334	-	IS1114 transposase, IS5 family	1.02781	0.0319223	2.71	0.0065422	17	14	23	42	4.081	3.704	5.707	10.737
XOC_1189	-	hypothetical protein	1.13758	0.0363729	2.33192	0.00759891	10	12	20	30	2.401	3.175	4.962	7.669
XOC_t008			-2.50309	0.0423006	1.14065	0.0091544	9	14	4	0	2.161	3.704	0.992	0
XOC_2332	-	hypothetical protein	2.2873	0.0423137	1.05426	0.00916656	2	2	8	13	0.48	0.529	1.985	3.323
XOC_1075	-	ISXo1 transposase, IS5 family	-1.8418	0.0448045	1.33314	0.009805	11	14	3	4	2.641	3.704	0.744	1.023
